# PIRATE: A fast and scalable pangenomics toolbox for clustering diverged orthologues in bacteria

**DOI:** 10.1101/598391

**Authors:** Sion C. Bayliss, Harry A. Thorpe, Nicola M. Coyle, Samuel K. Sheppard, Edward J. Feil

**Affiliations:** The Milner Centre for Evolution, Department of Biology and Biochemistry, University of Bath, Bath BA2 7AY

**Keywords:** Microbial genomics, pangenomics, next-generation sequencing, bioinformatics

## Abstract

Cataloguing the distribution of genes within natural bacterial populations is essential for understanding evolutionary processes and the genetic basis of adaptation. Here we present a pangenomics toolbox, PIRATE (Pangenome Iterative Refinement And Threshold Evaluation), which identifies and classifies orthologous gene families in bacterial pangenomes over a wide range of sequence similarity thresholds. PIRATE builds upon recent scalable software developments to allow for the rapid interrogation of thousands of isolates. PIRATE clusters genes (or other annotated features) over a wide range of amino-acid or nucleotide identity thresholds and uses the clustering information to rapidly classify paralogous gene families into either putative fission/fusion events or gene duplications. Furthermore, PIRATE orders the pangenome using a directed graph, provides a measure of allelic variation and estimates sequence divergence for each gene family. We demonstrate that PIRATE scales linearly with both number of samples and computation resources, allowing for analysis of large genomic datasets, and compares favorably to other popular tools. PIRATE provides a robust framework for analysing bacterial pangenomes, from largely clonal to panmictic species.

**Availability:** PIRATE is implemented in Perl and is freely available under an GNU GPL 3 open source license from https://github.com/SionBayliss/PIRATE.

**Supplementary Information:** Supplementary data is available online.
