## Supplementary Table 2 for "PIRATE: A fast and scalable pangenomics toolbox for clustering diverged orthologues in bacteria"

Genbank Accession	Species
GCF_000418345.1	Staphylococcus aureus
GCF_000597965.1	Staphylococcus aureus
GCF_000695875.1	Staphylococcus aureus
GCF_000746505.1	Staphylococcus aureus
GCF_000815045.1	Staphylococcus aureus
GCF_000815085.1	Staphylococcus aureus
GCF_000815125.1	Staphylococcus aureus
GCF_000815165.1	Staphylococcus aureus
GCF_000815205.1	Staphylococcus aureus
GCF_000815245.1	Staphylococcus aureus
GCF_000953255.1	Staphylococcus aureus
GCF_000969225.1	Staphylococcus aureus
GCF_001018645.2	Staphylococcus aureus
GCF_001018655.2	Staphylococcus aureus
GCF_001018685.2	Staphylococcus aureus
GCF_001018725.2	Staphylococcus aureus
GCF_001018735.2	Staphylococcus aureus
GCF_001018775.2	Staphylococcus aureus
GCF_001018805.1	Staphylococcus aureus
GCF_001018835.2	Staphylococcus aureus
GCF_001018845.2	Staphylococcus aureus
GCF_001018915.2	Staphylococcus aureus
GCF_001018975.2	Staphylococcus aureus
GCF_001019125.2	Staphylococcus aureus
GCF_001019205.2	Staphylococcus aureus
GCF_001019255.2	Staphylococcus aureus
GCF_001019275.2	Staphylococcus aureus
GCF_001019305.2	Staphylococcus aureus
GCF_001019395.2	Staphylococcus aureus
GCF_001019415.2	Staphylococcus aureus
GCF_001019435.2	Staphylococcus aureus
GCF_001019485.2	Staphylococcus aureus
GCF_001019495.2	Staphylococcus aureus
GCF_001019535.2	Staphylococcus aureus
GCF_001019575.2	Staphylococcus aureus
GCF_001021875.1	Staphylococcus aureus
GCF_001021895.1	Staphylococcus aureus
GCF_001027045.1	Staphylococcus aureus
GCF_001045795.2	Staphylococcus aureus
GCF_001045995.2	Staphylococcus aureus
GCF_001046095.2	Staphylococcus aureus
GCF_001278745.1	Staphylococcus aureus
GCF_001281145.1	Staphylococcus aureus
GCF_001298325.2	Staphylococcus aureus
GCF_001444345.1	Staphylococcus aureus
GCF_001456215.1	Staphylococcus aureus
GCF_001457495.1	Staphylococcus aureus
GCF_001465635.1	Staphylococcus aureus
GCF_001465675.1	Staphylococcus aureus
GCF_001465755.1	Staphylococcus aureus
GCF_001548295.1	Staphylococcus aureus
GCF_001548415.1	Staphylococcus aureus
GCF_001558795.2	Staphylococcus aureus
GCF_001580495.1	Staphylococcus aureus
GCF_001580515.1	Staphylococcus aureus
GCF_001594205.1	Staphylococcus aureus
GCF_001611325.1	Staphylococcus aureus
GCF_001611345.1	Staphylococcus aureus
GCF_001611365.1	Staphylococcus aureus
GCF_001611385.1	Staphylococcus aureus
GCF_001611405.1	Staphylococcus aureus
GCF_001611425.1	Staphylococcus aureus
GCF_001618305.1	Staphylococcus aureus
GCF_001640885.1	Staphylococcus aureus
GCF_001640905.1	Staphylococcus aureus
GCF_001640925.1	Staphylococcus aureus
GCF_001641025.1	Staphylococcus aureus
GCF_001656045.1	Staphylococcus aureus
GCF_001656075.1	Staphylococcus aureus
GCF_001725965.1	Staphylococcus aureus
GCF_001879545.1	Staphylococcus aureus
GCF_001880265.1	Staphylococcus aureus
GCF_001956755.1	Staphylococcus aureus
GCF_001975005.1	Staphylococcus aureus
GCF_001986135.1	Staphylococcus aureus
GCF_002000565.1	Staphylococcus aureus
GCF_002000585.1	Staphylococcus aureus
GCF_002000605.1	Staphylococcus aureus
GCF_002000625.1	Staphylococcus aureus
GCF_002000645.1	Staphylococcus aureus
GCF_002000665.1	Staphylococcus aureus
GCF_002000685.1	Staphylococcus aureus
GCF_002000705.1	Staphylococcus aureus
GCF_002000725.1	Staphylococcus aureus
GCF_002000745.1	Staphylococcus aureus
GCF_002000765.1	Staphylococcus aureus
GCF_002000785.1	Staphylococcus aureus
GCF_002000805.1	Staphylococcus aureus
GCF_002000825.1	Staphylococcus aureus
GCF_002000845.1	Staphylococcus aureus
GCF_002000865.1	Staphylococcus aureus
GCF_002025125.1	Staphylococcus aureus
GCF_002085525.1	Staphylococcus aureus
GCF_002088995.1	Staphylococcus aureus
GCF_002089035.2	Staphylococcus aureus
GCF_002089055.1	Staphylococcus aureus
GCF_002089075.2	Staphylococcus aureus
GCF_002089095.2	Staphylococcus aureus
GCF_002089115.2	Staphylococcus aureus
GCF_002097595.2	Staphylococcus aureus
GCF_002140115.1	Staphylococcus aureus
GCF_002202075.1	Staphylococcus aureus
GCF_002202095.1	Staphylococcus aureus
GCF_002204555.1	Staphylococcus aureus
GCF_002209325.1	Staphylococcus aureus
GCF_002214665.1	Staphylococcus aureus
GCF_002355355.1	Staphylococcus aureus
GCF_002356675.1	Staphylococcus aureus
GCF_002386245.1	Staphylococcus aureus
GCF_002442975.1	Staphylococcus aureus
GCF_002633765.1	Staphylococcus aureus
GCF_002633785.1	Staphylococcus aureus
GCF_002633805.1	Staphylococcus aureus
GCF_002633825.1	Staphylococcus aureus
GCF_002633845.1	Staphylococcus aureus
GCF_002633865.1	Staphylococcus aureus
GCF_002795285.1	Staphylococcus aureus
GCF_002803885.1	Staphylococcus aureus
GCF_002850395.1	Staphylococcus aureus
GCF_002850415.1	Staphylococcus aureus
GCF_002895385.1	Staphylococcus aureus
GCF_002952015.1	Staphylococcus aureus
GCF_003010875.1	Staphylococcus aureus
GCF_003029645.1	Staphylococcus aureus
GCF_003030065.1	Staphylococcus aureus
GCF_003030085.1	Staphylococcus aureus
GCF_003030225.1	Staphylococcus aureus
GCF_003031425.1	Staphylococcus aureus
GCF_003031485.1	Staphylococcus aureus
GCF_003073635.1	Staphylococcus aureus
GCF_003073655.1	Staphylococcus aureus
GCF_003073715.1	Staphylococcus aureus
GCF_003073755.1	Staphylococcus aureus
GCF_003073775.1	Staphylococcus aureus
GCF_003111725.1	Staphylococcus aureus
GCF_003111745.1	Staphylococcus aureus
GCF_003184985.1	Staphylococcus aureus
GCF_003185005.1	Staphylococcus aureus
GCF_003186105.1	Staphylococcus aureus
GCF_003186125.1	Staphylococcus aureus
GCF_003193665.1	Staphylococcus aureus
GCF_003193685.1	Staphylococcus aureus
GCF_003193705.1	Staphylococcus aureus
GCF_003193725.1	Staphylococcus aureus
GCF_003193745.1	Staphylococcus aureus
GCF_003193765.1	Staphylococcus aureus
GCF_003193785.1	Staphylococcus aureus
GCF_003193885.1	Staphylococcus aureus
GCF_003193965.1	Staphylococcus aureus
GCF_003194005.1	Staphylococcus aureus
GCF_003194025.1	Staphylococcus aureus
GCF_003194405.1	Staphylococcus aureus
GCF_003203595.1	Staphylococcus aureus
GCF_003203615.1	Staphylococcus aureus
GCF_003203635.1	Staphylococcus aureus
GCF_003203655.1	Staphylococcus aureus
GCF_003203675.1	Staphylococcus aureus
GCF_003264775.1	Staphylococcus aureus
GCF_003264815.1	Staphylococcus aureus
GCF_003288395.1	Staphylococcus aureus
GCF_003330905.1	Staphylococcus aureus
GCF_003342735.1	Staphylococcus aureus
GCF_003342775.1	Staphylococcus aureus
GCF_003347055.1	Staphylococcus aureus
GCF_003351925.1	Staphylococcus aureus
GCF_003354545.1	Staphylococcus aureus
GCF_003354565.1	Staphylococcus aureus
GCF_003354585.1	Staphylococcus aureus
GCF_003354605.1	Staphylococcus aureus
GCF_003354625.1	Staphylococcus aureus
GCF_003354645.1	Staphylococcus aureus
GCF_003354665.1	Staphylococcus aureus
GCF_003354685.1	Staphylococcus aureus
GCF_003354705.1	Staphylococcus aureus
GCF_003354725.1	Staphylococcus aureus
GCF_003354745.1	Staphylococcus aureus
GCF_003354765.1	Staphylococcus aureus
GCF_003354785.1	Staphylococcus aureus
GCF_003354805.1	Staphylococcus aureus
GCF_003354865.1	Staphylococcus aureus
GCF_003354885.1	Staphylococcus aureus
GCF_003354905.1	Staphylococcus aureus
GCF_003354925.1	Staphylococcus aureus
GCF_003354945.1	Staphylococcus aureus
GCF_003354965.1	Staphylococcus aureus
GCF_003354985.1	Staphylococcus aureus
GCF_003394105.1	Staphylococcus aureus
GCF_003425545.1	Staphylococcus aureus
GCF_003425835.1	Staphylococcus aureus
GCF_003425885.1	Staphylococcus aureus
GCF_003425915.1	Staphylococcus aureus
GCF_003426145.1	Staphylococcus aureus
GCF_003431365.1	Staphylococcus aureus
GCF_003432345.1	Staphylococcus aureus
GCF_003432365.1	Staphylococcus aureus
GCF_003490125.1	Staphylococcus aureus
GCF_003573835.1	Staphylococcus aureus
GCF_003573855.1	Staphylococcus aureus
GCF_003595365.1	Staphylococcus aureus
GCF_003595385.1	Staphylococcus aureus
GCF_003595405.1	Staphylococcus aureus
GCF_003595425.1	Staphylococcus aureus
GCF_003595445.1	Staphylococcus aureus
GCF_003595465.1	Staphylococcus aureus
GCF_003595485.1	Staphylococcus aureus
GCF_003595505.1	Staphylococcus aureus
GCF_003609895.1	Staphylococcus aureus
GCF_003609915.1	Staphylococcus aureus
GCF_003627835.1	Staphylococcus aureus
GCF_900004855.1	Staphylococcus aureus
GCF_900017775.1	Staphylococcus aureus
GCF_900092595.1	Staphylococcus aureus
GCF_900096745.1	Staphylococcus aureus
GCF_900323905.1	Staphylococcus aureus
GCF_900323925.1	Staphylococcus aureus
GCF_900323955.1	Staphylococcus aureus
GCF_900323965.1	Staphylococcus aureus
GCF_900324045.1	Staphylococcus aureus
GCF_900324065.1	Staphylococcus aureus
GCF_900324205.1	Staphylococcus aureus
GCF_900324215.1	Staphylococcus aureus
GCF_900324225.1	Staphylococcus aureus
GCF_900324235.1	Staphylococcus aureus
GCF_900324245.1	Staphylococcus aureus
GCF_900324255.1	Staphylococcus aureus
GCF_900324265.1	Staphylococcus aureus
GCF_900324275.1	Staphylococcus aureus
GCF_900324285.1	Staphylococcus aureus
GCF_900324295.1	Staphylococcus aureus
GCF_900324305.1	Staphylococcus aureus
GCF_900324315.1	Staphylococcus aureus
GCF_900324325.1	Staphylococcus aureus
GCF_900324335.1	Staphylococcus aureus
GCF_900324345.1	Staphylococcus aureus
GCF_900324355.1	Staphylococcus aureus
GCF_900324365.1	Staphylococcus aureus
GCF_900324385.1	Staphylococcus aureus
GCF_900324405.1	Staphylococcus aureus
GCF_900324415.1	Staphylococcus aureus
GCF_900474525.1	Staphylococcus aureus
GCF_900474535.1	Staphylococcus aureus
GCF_900474555.1	Staphylococcus aureus
GCF_900474565.1	Staphylococcus aureus
GCF_900474575.1	Staphylococcus aureus
GCF_900474665.1	Staphylococcus aureus
GCF_900474675.1	Staphylococcus aureus
GCF_900474695.1	Staphylococcus aureus
GCF_900474715.1	Staphylococcus aureus
GCF_900474725.1	Staphylococcus aureus
GCF_900474735.1	Staphylococcus aureus
GCF_900474755.1	Staphylococcus aureus
GCF_900475055.1	Staphylococcus aureus
GCF_900478245.1	Staphylococcus aureus
GCF_000005845.2	Escherichia coli
GCF_000007445.1	Escherichia coli
GCF_000008865.2	Escherichia coli
GCF_000009565.1	Escherichia coli
GCF_000010245.2	Escherichia coli
GCF_000010385.1	Escherichia coli
GCF_000010485.1	Escherichia coli
GCF_000010745.1	Escherichia coli
GCF_000010765.1	Escherichia coli
GCF_000013265.1	Escherichia coli
GCF_000013305.1	Escherichia coli
GCF_000014845.1	Escherichia coli
GCF_000017745.1	Escherichia coli
GCF_000017765.1	Escherichia coli
GCF_000017985.1	Escherichia coli
GCF_000019385.1	Escherichia coli
GCF_000019425.1	Escherichia coli
GCF_000019645.1	Escherichia coli
GCF_000021125.1	Escherichia coli
GCF_000022225.1	Escherichia coli
GCF_000022345.1	Escherichia coli
GCF_000022665.1	Escherichia coli
GCF_000023365.1	Escherichia coli
GCF_000023665.1	Escherichia coli
GCF_000025165.1	Escherichia coli
GCF_000025745.1	Escherichia coli
GCF_000026245.1	Escherichia coli
GCF_000026265.1	Escherichia coli
GCF_000026285.1	Escherichia coli
GCF_000026345.1	Escherichia coli
GCF_000026545.1	Escherichia coli
GCF_000027125.1	Escherichia coli
GCF_000091005.1	Escherichia coli
GCF_000147855.2	Escherichia coli
GCF_000148365.1	Escherichia coli
GCF_000148605.1	Escherichia coli
GCF_000183345.1	Escherichia coli
GCF_000184185.1	Escherichia coli
GCF_000210475.1	Escherichia coli
GCF_000212715.2	Escherichia coli
GCF_000219515.2	Escherichia coli
GCF_000227625.1	Escherichia coli
GCF_000233875.1	Escherichia coli
GCF_000233895.1	Escherichia coli
GCF_000245515.1	Escherichia coli
GCF_000258025.1	Escherichia coli
GCF_000258145.1	Escherichia coli
GCF_000262125.1	Escherichia coli
GCF_000270105.1	Escherichia coli
GCF_000284495.1	Escherichia coli
GCF_000285655_3	Escherichia coli
GCF_000299255.1	Escherichia coli
GCF_000299455.1	Escherichia coli
GCF_000299475.1	Escherichia coli
GCF_000332755.1	Escherichia coli
GCF_000350185.1	Escherichia coli
GCF_000464955.2	Escherichia coli
GCF_000468515.1	Escherichia coli
GCF_000493755.1	Escherichia coli
GCF_000499485.1	Escherichia coli
GCF_000520035.1	Escherichia coli
GCF_000520055.1	Escherichia coli
GCF_000597845.1	Escherichia coli
GCF_000599625.1	Escherichia coli
GCF_000599645.1	Escherichia coli
GCF_000599665.1	Escherichia coli
GCF_000599685.1	Escherichia coli
GCF_000599705.1	Escherichia coli
GCF_000662395.1	Escherichia coli
GCF_000671295.1	Escherichia coli
GCF_000714595.1	Escherichia coli
GCF_000725305.1	Escherichia coli
GCF_000730345.1	Escherichia coli
GCF_000732965.1	Escherichia coli
GCF_000743255.1	Escherichia coli
GCF_000750555.1	Escherichia coli
GCF_000784925.1	Escherichia coli
GCF_000800215.1	Escherichia coli
GCF_000800765.1	Escherichia coli
GCF_000801165.1	Escherichia coli
GCF_000801185.2	Escherichia coli
GCF_000801205.1	Escherichia coli
GCF_000803705.1	Escherichia coli
GCF_000813165.1	Escherichia coli
GCF_000814145.2	Escherichia coli
GCF_000819645.1	Escherichia coli
GCF_000827105.1	Escherichia coli
GCF_000829985.1	Escherichia coli
GCF_000830035.1	Escherichia coli
GCF_000831565.1	Escherichia coli
GCF_000833145.1	Escherichia coli
GCF_000833635.2	Escherichia coli
GCF_000931565.1	Escherichia coli
GCF_000952955.1	Escherichia coli
GCF_000953515.1	Escherichia coli
GCF_000967155.2	Escherichia coli
GCF_000968515.1	Escherichia coli
GCF_000971615.1	Escherichia coli
GCF_000974405.1	Escherichia coli
GCF_000974465.1	Escherichia coli
GCF_000009085.1	Campylobacter jejuni
GCF_000011865.1	Campylobacter jejuni
GCF_000015525.1	Campylobacter jejuni
GCF_000017905.1	Campylobacter jejuni
GCF_000025425.1	Campylobacter jejuni
GCF_000148705.1	Campylobacter jejuni
GCF_000171795.2	Campylobacter jejuni
GCF_000184205.1	Campylobacter jejuni
GCF_000302555.5	Campylobacter jejuni
GCF_000304375.1	Campylobacter jejuni
GCF_000430385.1	Campylobacter jejuni
GCF_000466065.2	Campylobacter jejuni
GCF_000466075.2	Campylobacter jejuni
GCF_000466105.2	Campylobacter jejuni
GCF_000468915.2	Campylobacter jejuni
GCF_000493495.1	Campylobacter jejuni
GCF_000737085.1	Campylobacter jejuni
GCF_000772225.1	Campylobacter jejuni
GCF_000830775.1	Campylobacter jejuni
GCF_000830805.1	Campylobacter jejuni
GCF_000830825.1	Campylobacter jejuni
GCF_000830845.1	Campylobacter jejuni
GCF_000830865.1	Campylobacter jejuni
GCF_000835285.1	Campylobacter jejuni
GCF_000835305.1	Campylobacter jejuni
GCF_000835345.1	Campylobacter jejuni
GCF_000835365.1	Campylobacter jejuni
GCF_000934305.1	Campylobacter jejuni
GCF_001299565.1	Campylobacter jejuni
GCF_001299595.1	Campylobacter jejuni
GCF_001314285.1	Campylobacter jejuni
GCF_001412295.1	Campylobacter jejuni
GCF_001457695.1	Campylobacter jejuni
GCF_001506185.1	Campylobacter jejuni
GCF_001506205.1	Campylobacter jejuni
GCF_001506225.1	Campylobacter jejuni
GCF_001506245.1	Campylobacter jejuni
GCF_001506265.1	Campylobacter jejuni
GCF_001506285.1	Campylobacter jejuni
GCF_001506305.1	Campylobacter jejuni
GCF_001506345.1	Campylobacter jejuni
GCF_001506365.1	Campylobacter jejuni
GCF_001506385.1	Campylobacter jejuni
GCF_001506405.1	Campylobacter jejuni
GCF_001506425.1	Campylobacter jejuni
GCF_001506445.1	Campylobacter jejuni
GCF_001506465.1	Campylobacter jejuni
GCF_001506485.1	Campylobacter jejuni
GCF_001506505.1	Campylobacter jejuni
GCF_001506525.1	Campylobacter jejuni
GCF_001506545.1	Campylobacter jejuni
GCF_001506565.1	Campylobacter jejuni
GCF_001506585.1	Campylobacter jejuni
GCF_001506605.1	Campylobacter jejuni
GCF_001506625.1	Campylobacter jejuni
GCF_001506645.1	Campylobacter jejuni
GCF_001506665.1	Campylobacter jejuni
GCF_001506685.1	Campylobacter jejuni
GCF_001506705.1	Campylobacter jejuni
GCF_001506725.1	Campylobacter jejuni
GCF_001506745.1	Campylobacter jejuni
GCF_001506765.1	Campylobacter jejuni
GCF_001506785.1	Campylobacter jejuni
GCF_001506805.1	Campylobacter jejuni
GCF_001506825.1	Campylobacter jejuni
GCF_001506845.1	Campylobacter jejuni
GCF_001506865.1	Campylobacter jejuni
GCF_001506885.1	Campylobacter jejuni
GCF_001506905.1	Campylobacter jejuni
GCF_001506925.1	Campylobacter jejuni
GCF_001506945.1	Campylobacter jejuni
GCF_001506965.1	Campylobacter jejuni
GCF_001506985.1	Campylobacter jejuni
GCF_001507005.1	Campylobacter jejuni
GCF_001507025.1	Campylobacter jejuni
GCF_001507045.1	Campylobacter jejuni
GCF_001507065.1	Campylobacter jejuni
GCF_001507085.1	Campylobacter jejuni
GCF_001507105.1	Campylobacter jejuni
GCF_001507125.1	Campylobacter jejuni
GCF_001507145.1	Campylobacter jejuni
GCF_001507165.1	Campylobacter jejuni
GCF_001507185.1	Campylobacter jejuni
GCF_001507205.1	Campylobacter jejuni
GCF_001507225.1	Campylobacter jejuni
GCF_001507245.1	Campylobacter jejuni
GCF_001507265.1	Campylobacter jejuni
GCF_001563565.1	Campylobacter jejuni
GCF_001587015.1	Campylobacter jejuni
GCF_001587035.1	Campylobacter jejuni
GCF_001686905.1	Campylobacter jejuni
GCF_001717625.1	Campylobacter jejuni
GCF_001721945.1	Campylobacter jejuni
GCF_001721965.1	Campylobacter jejuni
GCF_001721985.1	Campylobacter jejuni
GCF_001767215.1	Campylobacter jejuni
GCF_001865395.1	Campylobacter jejuni
GCF_001865415.1	Campylobacter jejuni
GCF_001865435.1	Campylobacter jejuni
GCF_001865595.1	Campylobacter jejuni
